# The obesity associated BDNF intron-3 cis-regulatory element, BE5.1, modulates the effects of early-life stress on weight gain, anxiety and gene expression in a sex-dependent manner

**DOI:** 10.64898/2026.09.10.750405

**Authors:** Andrew McEwan, Joseph Morgan, Greg Hutchings, Alexander Rattray, Elaina Collie-Duguid, Jude Al Jishi, Zeynab Heidari, Grace Ritchie, Louie N. van de Lagemaat, Chris Murgatroyd, Alasdair MacKenzie

## Abstract

Early-life stress (ELS) has been associated with increases in obesity and anxiety and affects males and females in different ways. Animal and human studies indicate that ELS has maladaptive effects on brain development due, in part, to disruptions in the expression of genes that include brain-derived neurotrophic factor (*BDNF*). Our previous studies identified a cis-regulatory element (CRE, BE5.1) within BDNF intron-3 that harbours a SNP associated with obesity and anxiety. We used maternal separation (MS) to examine the role of BE5.1 in controlling resilience to the maladaptive effects of ELS. At 9-11 weeks, BE5.1KO mice experience a delay in weight gain compared to WT mice, a phenotype partly reversed by MS in BE5.1KO females. The effects of either MS or BE5.1KO decreased anxiety-like behaviour in males whereas MS had little effect in females who displayed increased anxiety-like behaviour in animals lacking BE5.1. We also found that social behaviours are influenced by BE5.1 deletion in females but are more influenced by MS in males. Furthermore, deletion of BE5.1 and MS together significantly decreased marble burying behaviour in male mice, an effect negated by diazepam. RNA-seq analyses suggest that, in hypothalamus, BE5.1 is required to stabilize or down-regulate the transcription of 26 key genes, with diverse neuroregulatory roles, in response to MS as these 26 genes are strongly upregulated in the absence of BE5.1. We also provide evidence that three of these genes; *Prkcg, Foxg1* and *Mef2c*, modulate BE5.1 activity in an allele-specific manner. Taken together, these results suggest that the BE5.1CRE acts as a buffer element that protects against the maladaptive effects of MS on gene expression and later life behaviours in a sex-dependent manner.
