## Supplementary data 1 for "The obesity associated BDNF intron-3 cis-regulatory element, BE5.1, modulates the effects of early-life stress on weight gain, anxiety and gene expression in a sex-dependent manner": Suplementary data 1.xlsx

### Sheet: Male_Amygdala
Gene	baseMean	log2FoldChange	lfcSE	stat	pvalue	padj	direction	Gene	Full_name	Category (C-format)	Function_summary
Enpp2	107.991	-1.87742	0.397905	-4.71826	2.37875e-06	0.0238572	Downregulated_in_KO	Enpp2	ectonucleotide pyrophosphatase/phosphodiesterase 2 (autotaxin)	secreted enzyme	Generates lysophosphatidic acid (LPA) to regulate migration, proliferation, and neurodevelopment.
Krt18	19.0086	-3.20243	0.682344	-4.69327	2.68874e-06	0.0238572	Downregulated_in_KO	Krt18	keratin 18	intermediate filament protein	Structural cytoskeletal protein in epithelial cells; maintains cell integrity and stress responses.

### Sheet: Female_Amygdala
Gene	baseMean	log2FoldChange	lfcSE	stat	pvalue	padj	direction	Gene	Full_name	Category (C-format)	Function_summary
Prl	45.8694	7.57071	1.72989	4.3764	1.20653e-05	0.0062907	Upregulated_in_KO	Prl	prolactin	hormone	Anterior pituitary hormone regulating lactation and metabolism.
Gh	30.4252	6.808	1.69204	4.02355	5.73278e-05	0.0127683	Upregulated_in_KO	Gh	growth hormone	hormone	Stimulates growth, metabolism, and IGF‑1 production.
Rps25	347.027	2.4064	0.55975	4.29906	1.71527e-05	0.00665907	Upregulated_in_KO	Rps25	ribosomal protein S25	ribosomal protein	Component of 40S ribosomal subunit.
Rpph1	335.906	2.36837	0.354214	6.68628	2.28919e-11	1.37535e-07	Upregulated_in_KO	Rpph1	RNase P RNA component H1	non-coding RNA	Scaffold RNA for RNase P; essential for tRNA processing.
Gm20594	24.2801	2.30241	0.615405	3.7413	0.000183069	0.0255786	Upregulated_in_KO	Gm20594	predicted gene 20594	non-coding RNA	Function not well defined.
Hopx	53.4446	2.271	0.643789	3.52755	0.000419418	0.0350054	Upregulated_in_KO	Hopx	HOP homeobox	transcriptional regulator	Modulates differentiation; lacks DNA‑binding domain.
Sgo2a	35.2078	1.98445	0.508776	3.90044	9.60175e-05	0.0164821	Upregulated_in_KO	Sgo2a	shugoshin 2A	chromosome segregation factor	Protects cohesin during mitosis/meiosis.
Lrrc17	3346.13	1.97634	0.532394	3.71218	0.000205486	0.0273139	Upregulated_in_KO	Lrrc17	leucine-rich repeat-containing protein 17	secreted signaling modulator	Regulates osteoclast differentiation and bone remodeling.
Mpc1	170.188	1.91946	0.542926	3.53539	0.000407166	0.0350054	Upregulated_in_KO	Mpc1	mitochondrial pyruvate carrier 1	mitochondrial transporter	Imports pyruvate into mitochondria.
Rps12	2836.43	1.89932	0.555686	3.41798	0.000630885	0.0436744	Upregulated_in_KO	Rps12	ribosomal protein S12	ribosomal protein	Component of 40S ribosomal subunit.
Eif3m	26.5705	1.8925	0.537714	3.51953	0.000432319	0.0350996	Upregulated_in_KO	Eif3m	eukaryotic translation initiation factor 3 subunit M	translation factor	Subunit of eIF3 complex regulating initiation.
Exosc2	118.524	1.809	0.373878	4.83848	1.30836e-06	0.00168678	Upregulated_in_KO	Exosc2	exosome component 2	RNA degradation complex	Core subunit of RNA exosome.
Zfas1	571.307	1.79486	0.50882	3.5275	0.000419505	0.0350054	Upregulated_in_KO	Zfas1	Znfx1 antisense RNA 1	non-coding RNA	Regulates ribosome biogenesis and epithelial differentiation.
Mir703	196.961	1.7578	0.439566	3.99894	6.36271e-05	0.0130664	Upregulated_in_KO	Mir703	microRNA 703	non-coding RNA	Function not well defined.
Ptcra	35.345	1.73228	0.411104	4.21373	2.51192e-05	0.00754582	Upregulated_in_KO	Ptcra	pre‑T‑cell antigen receptor alpha	immune receptor component	Pre‑TCR α chain in thymocyte development.
Lcmt2	78.1966	1.70393	0.395404	4.30933	1.6375e-05	0.00665907	Upregulated_in_KO	Lcmt2	leucine carboxyl methyltransferase 2	methyltransferase	Putative methyltransferase; function not well defined.
Cenpf	206.346	1.69786	0.273021	6.21879	5.01005e-10	1.50502e-06	Upregulated_in_KO	Cenpf	centromere protein F	mitotic protein	Regulates chromosome segregation and kinetochore function.
Rps21	7094.77	1.68982	0.490453	3.44543	0.000570147	0.0417737	Upregulated_in_KO	Rps21	ribosomal protein S21	ribosomal protein	Component of 40S ribosomal subunit.
Sptbn4	37.5206	1.65903	0.461097	3.598	0.00032067	0.0321098	Upregulated_in_KO	Sptbn4	spectrin beta, non-erythrocytic 4	cytoskeletal protein	Links membrane proteins to actin cytoskeleton in neurons.
Gm15421	2937.56	1.64781	0.462683	3.56143	0.000368845	0.0345483	Upregulated_in_KO	Gm15421	predicted gene 15421	non-coding RNA	Function not well defined.
Gm8624	797.547	1.64723	0.439659	3.74661	0.000179237	0.0255786	Upregulated_in_KO	Gm8624	predicted gene 8624	non-coding RNA	Function not well defined.
Rpl22l1	2931.91	1.64522	0.462258	3.55909	0.000372147	0.0345483	Upregulated_in_KO	Rpl22l1	ribosomal protein L22-like 1	ribosomal protein	Component of 60S ribosomal subunit.
Stk25	29.0707	1.64156	0.442902	3.70637	0.000210253	0.0273139	Upregulated_in_KO	Stk25	serine/threonine kinase 25	serine/threonine kinase	Regulates cell polarity and stress signaling.
Zfp626	29.8149	1.64	0.429123	3.82174	0.000132516	0.0215177	Upregulated_in_KO	Zfp626	zinc finger protein 626	transcription factor	Function not well defined.
Rps28	8574.11	1.63096	0.478105	3.4113	0.000646533	0.0436744	Upregulated_in_KO	Rps28	ribosomal protein S28	ribosomal protein	Component of 40S ribosomal subunit.
Cort	130.191	1.60829	0.333361	4.82447	1.40378e-06	0.00168678	Upregulated_in_KO	Cort	cortistatin	neuropeptide	Somatostatin‑related peptide modulating cortical activity.
Gm37065	130.167	1.57089	0.331997	4.73163	2.22727e-06	0.00191163	Upregulated_in_KO	Gm37065	predicted gene 37065	non-coding RNA	Function not well defined.
Rpl5	90.6793	1.5605	0.455134	3.42866	0.000606561	0.0436744	Upregulated_in_KO	Rpl5	ribosomal protein L5	ribosomal protein	Component of 60S ribosomal subunit; binds 5S rRNA.
Zfp113	54.6449	1.54325	0.408511	3.77774	0.000158258	0.0250214	Upregulated_in_KO	Zfp113	zinc finger protein 113	transcription factor	Function not well defined.
Meig1	131.671	1.53405	0.431163	3.55794	0.000373775	0.0345483	Upregulated_in_KO	Meig1	meiosis expressed gene 1	uncharacterized protein	Required for spermatogenesis; function limited outside testis.
Stat5b	69.6593	1.52864	0.277314	5.51232	3.54143e-08	7.09231e-05	Upregulated_in_KO	Stat5b	signal transducer and activator of transcription 5B	transcription factor	Mediates cytokine and hormone signaling.
Ccdc85b	114.028	1.49694	0.318613	4.69831	2.62322e-06	0.00197004	Upregulated_in_KO	Ccdc85b	coiled-coil domain-containing protein 85B	transcriptional regulator	Regulates Wnt/β‑catenin signaling.
Psmb5	105.825	1.4862	0.349208	4.25591	2.08201e-05	0.0070474	Upregulated_in_KO	Psmb5	proteasome subunit beta type‑5	proteasome subunit	Catalytic β‑subunit of 20S proteasome.
Ankfy1	183.303	1.47355	0.338744	4.35003	1.36117e-05	0.0062907	Upregulated_in_KO	Ankfy1	ankyrin repeat and FYVE domain-containing protein 1	endosomal protein	Regulates endosome trafficking.
Slfn5	196.897	1.47323	0.366953	4.01476	5.95061e-05	0.0127683	Upregulated_in_KO	Slfn5	schlafen family member 5	immune regulator	Modulates interferon responses and cell proliferation.
Fbll1	56.1486	1.45268	0.411671	3.52875	0.000417534	0.0350054	Upregulated_in_KO	Fbll1	fibrillin-like protein 1	extracellular matrix protein	Function not well defined.
Rpl36	5314.59	1.4511	0.413558	3.50881	0.000450109	0.035803	Upregulated_in_KO	Rpl36	ribosomal protein L36	ribosomal protein	Component of 60S ribosomal subunit.
Rbm3	67.5677	1.41606	0.409259	3.46006	0.000540063	0.040058	Upregulated_in_KO	Rbm3	RNA-binding motif protein 3	RNA-binding protein	Cold‑inducible factor promoting synaptic plasticity.
Mapk8ip1	88.8704	1.41053	0.388974	3.62628	0.00028753	0.0314515	Upregulated_in_KO	Mapk8ip1	MAPK8-interacting protein 1	scaffold protein	JNK pathway scaffold; regulates vesicle transport.
Abhd17a	67.6941	1.40988	0.362807	3.88604	0.000101891	0.0170045	Upregulated_in_KO	Abhd17a	alpha/beta-hydrolase domain-containing protein 17A	depalmitoylase	Removes palmitate from synaptic proteins.
E030024N20Rik	819.144	1.40417	0.296348	4.73825	2.15573e-06	0.00191163	Upregulated_in_KO	E030024N20Rik	predicted gene	uncharacterized protein	Function not well defined.
Mt2	867.18	1.39805	0.396845	3.52292	0.000426822	0.0350996	Upregulated_in_KO	Mt2	metallothionein‑2	metal-binding protein	Regulates zinc/copper homeostasis and oxidative stress.
Rpl37rt	17291.2	1.3907	0.383147	3.62968	0.000283776	0.0314515	Upregulated_in_KO	Rpl37rt	ribosomal protein L37, retrotransposed	pseudogene	Function not well defined.
Agl	225.848	1.3877	0.350642	3.95759	7.57113e-05	0.0139002	Upregulated_in_KO	Agl	amylo‑1,6‑glucosidase, 4‑alpha‑glucanotransferase	metabolic enzyme	Glycogen debranching enzyme.
Rpl37	17246.3	1.37401	0.379313	3.62237	0.000291915	0.0314515	Upregulated_in_KO	Rpl37	ribosomal protein L37	ribosomal protein	Component of 60S ribosomal subunit.
Gm4750	121.793	1.35953	0.369492	3.67945	0.000233741	0.0286595	Upregulated_in_KO	Gm4750	predicted gene 4750	non-coding RNA	Function not well defined.
Brd8	57.0282	1.34648	0.337869	3.98521	6.742e-05	0.0130664	Upregulated_in_KO	Brd8	bromodomain-containing protein 8	chromatin regulator	Component of NuA4 complex; regulates transcription.
Mir7688	113.484	1.34164	0.320473	4.18645	2.83346e-05	0.00810638	Upregulated_in_KO	Mir7688	microRNA 7688	non-coding RNA	Function not well defined.
Tor4a	340.279	1.31329	0.308809	4.25277	2.11141e-05	0.0070474	Upregulated_in_KO	Tor4a	torsin family 4 member A	ER protein	Putative AAA+ ATPase; function not well defined.
Ppp1r16b	104.028	1.31283	0.324583	4.04466	5.23988e-05	0.0127683	Upregulated_in_KO	Ppp1r16b	protein phosphatase 1 regulatory subunit 16B	phosphatase regulator	Targets PP1 to membrane cytoskeleton.
Gm16702	40.1273	1.30571	0.372297	3.50717	0.0004529	0.035803	Upregulated_in_KO	Gm16702	predicted gene 16702	non-coding RNA	Function not well defined.
Icam5	72.5437	1.30141	0.356623	3.64926	0.000262999	0.0314515	Upregulated_in_KO	Icam5	intercellular adhesion molecule 5	cell adhesion molecule	Neuronal adhesion molecule modulating synapse maturation.
Rin1	36.2523	1.27112	0.372975	3.40807	0.000654244	0.0436744	Upregulated_in_KO	Rin1	Ras and Rab interactor 1	signaling adaptor	Regulates Ras signaling and endocytosis.
Cck	1932.91	1.22633	0.328857	3.72908	0.000192183	0.0262418	Upregulated_in_KO	Cck	cholecystokinin	neuropeptide	Regulates satiety, anxiety, and digestive functions.
Cnih2	109.935	1.20628	0.356447	3.38416	0.000713956	0.0461231	Upregulated_in_KO	Cnih2	cornichon family AMPA receptor auxiliary protein 2	synaptic auxiliary subunit	Modulates AMPA receptor trafficking and gating.
Tmem69	173.129	1.19845	0.353247	3.39267	0.000692161	0.0456979	Upregulated_in_KO	Tmem69	transmembrane protein 69	uncharacterized membrane protein	Function not well defined.
Gas5	3842.67	1.19606	0.343488	3.48211	0.000497482	0.0378338	Upregulated_in_KO	Gas5	growth arrest-specific transcript 5	non-coding RNA	Regulates apoptosis and glucocorticoid receptor signaling.
Mpv17l	390.265	1.19291	0.273039	4.36902	1.24804e-05	0.0062907	Upregulated_in_KO	Mpv17l	MPV17-like protein	mitochondrial membrane protein	Regulates ROS metabolism and mitochondrial homeostasis.
Ndufs1	87.9756	1.18912	0.315425	3.7699	0.000163316	0.025159	Upregulated_in_KO	Ndufs1	NADH dehydrogenase (ubiquinone) Fe‑S protein 1	mitochondrial enzyme	Core subunit of complex I.
Dennd5b	131.096	1.16645	0.335554	3.4762	0.00050858	0.0381944	Upregulated_in_KO	Dennd5b	DENN domain-containing protein 5B	Rab GEF	Regulates endosomal trafficking.
Cops9	3581.1	1.16111	0.314073	3.69693	0.00021822	0.0273139	Upregulated_in_KO	Cops9	COP9 signalosome subunit 9	protein complex subunit	Regulates cullin–RING ubiquitin ligases.
Fus	168.348	1.161	0.287568	4.0373	5.40691e-05	0.0127683	Upregulated_in_KO	Fus	FUS RNA-binding protein	RNA-binding protein	Regulates splicing, transport, and DNA repair.
Rpn2	455.068	1.1591	0.270081	4.29166	1.77339e-05	0.00665907	Upregulated_in_KO	Rpn2	dolichyl-diphosphooligosaccharide–protein glycosyltransferase subunit 2	ER glycosylation enzyme	Subunit of OST complex.
Nudc	415.547	1.15026	0.311013	3.69844	0.000216931	0.0273139	Upregulated_in_KO	Nudc	nuclear distribution protein C	cell division protein	Regulates dynein and mitotic spindle.
Mrps6	47.4999	1.14807	0.305607	3.75668	0.000172181	0.0255786	Upregulated_in_KO	Mrps6	mitochondrial ribosomal protein S6	mitochondrial ribosomal protein	Component of 28S mitochondrial ribosome.
Nsmf	373.312	1.13681	0.313925	3.62127	0.000293157	0.0314515	Upregulated_in_KO	Nsmf	NMDA receptor synaptonuclear signaling factor	signaling adaptor	Links NMDAR activation to nuclear responses.
Mast1	81.4807	1.10377	0.312361	3.53364	0.000409884	0.0350054	Upregulated_in_KO	Mast1	microtubule-associated serine/threonine kinase 1	serine/threonine kinase	Regulates neuronal signaling and cytoskeleton.
Grin1os	61.1363	1.10299	0.323331	3.41134	0.000646436	0.0436744	Upregulated_in_KO	Grin1os	Grin1 opposite strand transcript	non-coding RNA	Function not well defined.
Rpl41	24736.6	1.10253	0.305531	3.60859	0.00030787	0.0318911	Upregulated_in_KO	Rpl41	ribosomal protein L41	ribosomal protein	Component of 60S ribosomal subunit.
Atp5e	5770.15	1.04276	0.308114	3.38433	0.000713511	0.0461231	Upregulated_in_KO	Atp5e	ATP synthase subunit epsilon	mitochondrial enzyme	Subunit of ATP synthase (complex V).
Uchl1	998.847	1.02527	0.242264	4.23203	2.31595e-05	0.00732327	Upregulated_in_KO	Uchl1	ubiquitin C-terminal hydrolase L1	deubiquitinase	Neuron‑specific DUB regulating protein turnover.
Rab7	451.254	-1.0053	0.283535	-3.54558	0.000391743	0.0350054	Downregulated_in_KO	Rab7	Ras-related protein Rab‑7	Rab GTPase	Controls late endosome–lysosome trafficking.
Scoc	371.758	-1.02843	0.236334	-4.35158	1.35159e-05	0.0062907	Downregulated_in_KO	Scoc	short coiled-coil protein	autophagy regulator	Regulates starvation-induced autophagy.
Pnrc2	53.1535	-1.08072	0.300341	-3.59832	0.000320283	0.0321098	Downregulated_in_KO	Pnrc2	proline-rich nuclear receptor coactivator 2	transcriptional coactivator	Coactivates nuclear receptors.
Mtg1	107.676	-1.13325	0.315513	-3.59178	0.000328426	0.0323472	Downregulated_in_KO	Mtg1	mitochondrial GTPase 1	mitochondrial ribosome assembly factor	Required for mitochondrial large ribosomal subunit assembly.
Aen	49.4768	-1.22635	0.350018	-3.50369	0.000458862	0.0358032	Downregulated_in_KO	Aen	Apoptosis-enhancing nuclease	nuclease	Promotes DNA fragmentation during apoptosis.
Snx6	91.1771	-1.25558	0.317419	-3.95558	7.63493e-05	0.0139002	Downregulated_in_KO	Snx6	sorting nexin 6	endosomal trafficking protein	Component of retromer complex.
Idh1	77.3558	-1.28625	0.377379	-3.40839	0.000653482	0.0436744	Downregulated_in_KO	Idh1	isocitrate dehydrogenase 1	metabolic enzyme	Cytosolic NADP⁺‑dependent isocitrate dehydrogenase.
As3mt	24.0567	-1.54625	0.428117	-3.61175	0.000304133	0.0318911	Downregulated_in_KO	As3mt	arsenic (+3 oxidation state) methyltransferase	methyltransferase	Detoxifies arsenic via methylation.
Nucb2	36.6511	-1.73825	0.49826	-3.48863	0.000485494	0.0373955	Downregulated_in_KO	Nucb2	nucleobindin‑2 (nesfatin‑1 precursor)	secreted peptide precursor	Regulates appetite and stress responses.
Slco1c1	27.9011	-1.99617	0.532951	-3.7455	0.000180034	0.0255786	Downregulated_in_KO	Slco1c1	organic anion transporter 1c1	transporter	Transports thyroid hormones across BBB.
Cd83	23.883	-1.99752	0.551546	-3.62167	0.000292707	0.0314515	Downregulated_in_KO	Cd83	CD83 molecule	immune receptor	Regulates dendritic cell maturation.
Pcp4l1	186.319	-2.02978	0.508707	-3.99008	6.60518e-05	0.0130664	Downregulated_in_KO	Pcp4l1	Purkinje cell protein 4-like 1	calmodulin-binding protein	Modulates Ca²⁺/calmodulin signaling.
Enpp2	153.02	-2.16256	0.551428	-3.92175	8.79078e-05	0.0155338	Downregulated_in_KO	Enpp2	ectonucleotide pyrophosphatase/phosphodiesterase 2	secreted enzyme	Generates LPA to regulate migration and neurodevelopment.
Cd59a	52.7636	-2.19436	0.618024	-3.55061	0.000384336	0.0349862	Downregulated_in_KO	Cd59a	CD59a complement regulatory protein	complement inhibitor	Prevents MAC formation.
Syt6	28.342	-3.52353	0.804718	-4.37859	1.19451e-05	0.0062907	Downregulated_in_KO	Syt6	synaptotagmin‑6	synaptic vesicle protein	Regulates Ca²⁺‑dependent exocytosis.
Kcnj13	34.9895	-3.52893	0.86386	-4.08508	4.40622e-05	0.0115098	Downregulated_in_KO	Kcnj13	potassium inwardly rectifying channel subfamily J member 13	ion channel	Inward rectifier K⁺ channel in retina/brain.
Folr1	46.6795	-3.57506	0.862884	-4.14315	3.42562e-05	0.00935507	Downregulated_in_KO	Folr1	folate receptor 1	cell surface receptor	High‑affinity folate transporter.

### Sheet: Male_Hippocampus
Gene	baseMean	log2FoldChange	lfcSE	stat	pvalue	padj	direction

### Sheet: Female_Hippocampus
Gene	baseMean	log2FoldChange	lfcSE	stat	pvalue	padj	direction	Gene	Full_name	Category (C-format)	Function_summary
Prl	35.7431	5.72757	1.30238	4.39777	1.09371e-05	0.0253658	Upregulated_in_KO	Prl	prolactin	hormone	Anterior pituitary hormone regulating lactation and metabolism.
Tmem238	14.982	3.12574	0.756792	4.13025	3.62362e-05	0.0389837	Upregulated_in_KO	Tmem238	transmembrane protein 238	uncharacterized membrane protein	Function not well defined.
Hcrt	18.5886	2.28924	0.546138	4.19168	2.76891e-05	0.0389837	Upregulated_in_KO	Hcrt	hypocretin (orexin) neuropeptide	neuropeptide	Regulates wakefulness, arousal, and appetite.
Nanos3	38.0564	1.94918	0.404912	4.81382	1.48071e-06	0.0065144	Upregulated_in_KO	Nanos3	Nanos C2HC-type zinc finger protein 3	RNA-binding protein	Regulates germ cell maintenance; limited CNS data.
Hes5	151.412	1.93856	0.473304	4.09581	4.207e-05	0.0389837	Upregulated_in_KO	Hes5	hairy and enhancer of split 5	transcription factor	Notch‑responsive TF controlling neural progenitor maintenance.
Lsm4	124.68	1.9066	0.472083	4.03869	5.37503e-05	0.0394124	Upregulated_in_KO	Lsm4	LSM4 homolog	RNA-binding protein	Component of mRNA decay and splicing complexes.
Tbcc	129.631	1.89364	0.464311	4.07839	4.53495e-05	0.0389837	Upregulated_in_KO	Tbcc	tubulin-specific chaperone C	chaperone	Required for β‑tubulin folding and microtubule assembly.
Stk25	27.6944	1.65211	0.406763	4.06161	4.87351e-05	0.0389837	Upregulated_in_KO	Stk25	serine/threonine kinase 25	serine/threonine kinase	Regulates cell polarity, stress signaling, and dendritic structure.
Chchd10	87.4592	1.64089	0.398769	4.11489	3.87369e-05	0.0389837	Upregulated_in_KO	Chchd10	coiled-coil-helix-coiled-coil-helix domain-containing 10	mitochondrial protein	Regulates cristae structure and respiratory chain function.
Rac3	173.283	1.4302	0.326064	4.38627	1.15312e-05	0.0253658	Upregulated_in_KO	Rac3	Ras-related C3 botulinum toxin substrate 3	small GTPase	Regulates actin cytoskeleton and neuronal morphogenesis.
Znhit2	103.7	1.37687	0.346263	3.97636	6.99769e-05	0.0454205	Upregulated_in_KO	Znhit2	zinc finger HIT-type containing 2	chromatin assembly factor	Component of chromatin remodeling complexes.
Tln1	138.61	1.35317	0.270779	4.99732	5.81318e-07	0.00511502	Upregulated_in_KO	Tln1	talin‑1	cytoskeletal adaptor	Links integrins to actin cytoskeleton; regulates adhesion.
Penk	229.346	-1.39672	0.351936	-3.96869	7.2268e-05	0.0454205	Downregulated_in_KO	Penk	proenkephalin	neuropeptide precursor	Generates enkephalins modulating nociception and reward.
Fos	14.6537	-2.57393	0.631088	-4.07857	4.53142e-05	0.0389837	Downregulated_in_KO	Fos	Fos proto-oncogene, AP‑1 transcription factor subunit	immediate-early transcription factor	Activity‑dependent TF marking neuronal activation.

### Sheet: Male_Hypothalamus
Gene	baseMean	log2FoldChange	lfcSE	stat	pvalue	padj	direction	Gene	Full_name	Category (C-format)	Function_summary
Hexb	65.094	2.43528	0.560034	4.34845	1.37101e-05	0.0160835	Upregulated_in_KO	Hexb	hexosaminidase subunit beta	lysosomal enzyme	Catalytic subunit of β‑hexosaminidase; degrades GM2 gangliosides.
Apoc1	340.779	2.10394	0.39057	5.38686	7.17002e-08	0.000757011	Upregulated_in_KO	Apoc1	apolipoprotein C‑I	lipoprotein component	Modulates lipid transport and receptor binding.
Hydin	27.6614	1.99553	0.444553	4.48884	7.16109e-06	0.0126011	Upregulated_in_KO	Hydin	Hydin axonemal central pair apparatus protein	ciliary protein	Required for motile cilia function and central pair stability.
Eif3m	47.4591	1.83883	0.466242	3.94393	8.01557e-05	0.0445413	Upregulated_in_KO	Eif3m	eukaryotic translation initiation factor 3 subunit M	translation factor	Subunit of eIF3 complex regulating translation initiation.
Cnih2	86.261	1.82107	0.40135	4.53736	5.69633e-06	0.0126011	Upregulated_in_KO	Cnih2	cornichon family AMPA receptor auxiliary protein 2	synaptic auxiliary subunit	Modulates AMPA receptor trafficking and gating.
Hddc3	400.327	1.56503	0.384456	4.07076	4.68593e-05	0.0329827	Upregulated_in_KO	Hddc3	HD domain–containing protein 3	metabolic enzyme	Function not well defined; putative nucleotide hydrolase.
Ghrh	90.0616	1.53542	0.387772	3.95959	7.50774e-05	0.0440371	Upregulated_in_KO	Ghrh	growth hormone–releasing hormone	neuropeptide	Stimulates GH release via GHRH receptor.
Cplx2	290.331	-1.92795	0.442379	-4.35814	1.31175e-05	0.0160835	Downregulated_in_KO	Cplx2	complexin‑2	synaptic vesicle protein	Regulates SNARE‑mediated neurotransmitter release.
Prkcg	60.9912	-2.13088	0.492933	-4.32286	1.54018e-05	0.0162612	Downregulated_in_KO	Prkcg	protein kinase C gamma	serine/threonine kinase	Neuron‑specific PKC isoform regulating plasticity and pain.
Enc1	97.2008	-2.29539	0.510539	-4.49601	6.92404e-06	0.0126011	Downregulated_in_KO	Enc1	ectodermal‑neural cortex 1	cytoskeletal regulator	Actin‑binding protein involved in neurite outgrowth.
Dgkz	49.9209	-2.37423	0.568528	-4.17611	2.9654e-05	0.0260906	Downregulated_in_KO	Dgkz	diacylglycerol kinase zeta	lipid kinase	Converts DAG to PA; modulates PKC and Ras signaling.
Itpka	42.661	-2.648	0.621459	-4.26093	2.03578e-05	0.0195398	Downregulated_in_KO	Itpka	inositol‑trisphosphate 3‑kinase A	signaling enzyme	Phosphorylates IP₃; regulates Ca²⁺ signaling in dendritic spines.
Arpp21	135.07	-2.80878	0.539922	-5.20219	1.9695e-07	0.0010397	Downregulated_in_KO	Arpp21	cAMP‑regulated phosphoprotein 21	RNA‑binding protein	Controls dendritic excitability via mRNA regulation.
Plxnd1	23.1834	-3.02022	0.680902	-4.43561	9.18117e-06	0.0138478	Downregulated_in_KO	Plxnd1	plexin D1	axonal guidance receptor	Receptor for class 3 semaphorins; guides axons and vessels.
Ccn3	22.7606	-3.29888	0.6867	-4.80396	1.5556e-06	0.00547468	Downregulated_in_KO	Ccn3	cell communication network factor 3	secreted signaling protein	Modulates cell adhesion, migration, and differentiation.
Epop	11.7572	-3.51675	0.854369	-4.11619	3.85185e-05	0.0296599	Downregulated_in_KO	Epop	elongin BC and Polycomb‑associated protein	transcriptional regulator	PRC2‑associated factor regulating gene repression.
Grasp	14.1251	-3.72572	0.925439	-4.0259	5.67575e-05	0.0362613	Downregulated_in_KO	Grasp	GRP1‑associated scaffold protein (Tamalin)	synaptic scaffold	Links mGluRs to intracellular trafficking pathways.
Neurod2	10.6855	-3.98521	0.991533	-4.01924	5.83862e-05	0.0362613	Downregulated_in_KO	Neurod2	neuronal differentiation 2	transcription factor	Regulates neuronal differentiation and synaptic maturation.
Tbr1	15.9959	-6.37263	1.55	-4.11138	3.93293e-05	0.0296599	Downregulated_in_KO	Tbr1	T‑box brain transcription factor 1	transcription factor	Specifies corticothalamic neuron identity.

### Sheet: Female_Hypothalamus
Gene	baseMean	log2FoldChange	lfcSE	stat	pvalue	padj	direction	Gene	Full_name	Category (C-format)	Function_summary
Prl	170.547	6.72844	1.33058	5.05676	4.26449e-07	0.000583737	Upregulated_in_KO	Prl	prolactin	hormone	Anterior pituitary hormone regulating lactation and metabolism.
Gh	98.494	5.79037	1.37115	4.223	2.41074e-05	0.00620558	Upregulated_in_KO	Gh	growth hormone	hormone	Stimulates growth, metabolism, and IGF‑1 production.
S100a5	25.8579	4.87079	1.30738	3.72562	0.000194835	0.0202554	Upregulated_in_KO	S100a5	S100 calcium-binding protein A5	calcium-binding protein	Regulates Ca²⁺-dependent signaling; enriched in neurons.
Ccl19	21.0239	3.40533	0.714574	4.76555	1.88343e-06	0.00140624	Upregulated_in_KO	Ccl19	C-C motif chemokine ligand 19	chemokine	Regulates immune cell trafficking via CCR7.
Dapl1	17.4814	2.75532	0.622603	4.42548	9.62266e-06	0.00359231	Upregulated_in_KO	Dapl1	death-associated protein-like 1	uncharacterized protein	Function not well defined; apoptosis-related.
Nme7	13.8885	2.192	0.503219	4.35596	1.32484e-05	0.00435235	Upregulated_in_KO	Nme7	NME/NM23 nucleoside diphosphate kinase 7	nucleotide kinase	Regulates ciliary function and nucleotide homeostasis.
Tmem238	23.9379	2.03149	0.567027	3.58271	0.000340048	0.0306903	Upregulated_in_KO	Tmem238	transmembrane protein 238	uncharacterized membrane protein	Function not well defined.
Vmn2r126	13.2583	1.91123	0.472779	4.04254	5.28754e-05	0.00851501	Upregulated_in_KO	Vmn2r126	vomeronasal receptor 2, member 126	G-protein coupled receptor	Putative pheromone receptor.
C1qbp	43.8449	1.86801	0.485571	3.84705	0.000119548	0.0160426	Upregulated_in_KO	C1qbp	complement component 1 Q subcomponent-binding protein	multifunctional protein	Mitochondrial and nuclear protein regulating complement and metabolism.
Igfbp6	50.3679	1.84169	0.479613	3.83995	0.000123059	0.0160426	Upregulated_in_KO	Igfbp6	insulin-like growth factor-binding protein 6	secreted carrier protein	Preferentially binds IGF-II; modulates signaling.
Zfp113	34.3182	1.78606	0.370576	4.81968	1.43787e-06	0.00118092	Upregulated_in_KO	Zfp113	zinc finger protein 113	transcription factor	Function not well defined.
BC024386	14.4876	1.77965	0.472141	3.76933	0.000163688	0.0181672	Upregulated_in_KO	BC024386	predicted gene (lncRNA)	non-coding RNA	Function not well defined.
Exosc2	123.634	1.7638	0.315231	5.59527	2.20279e-08	9.04576e-05	Upregulated_in_KO	Exosc2	exosome component 2	RNA degradation complex	Core subunit of RNA exosome.
Nkx6-2	37.0636	1.75634	0.422699	4.15505	3.25213e-05	0.0063422	Upregulated_in_KO	Nkx6-2	NK6 homeobox 2	transcription factor	Regulates oligodendrocyte and interneuron development.
Gm6525	12.3614	1.7537	0.495327	3.54049	0.000399378	0.0331322	Upregulated_in_KO	Gm6525	predicted gene 6525	non-coding RNA	Function not well defined.
Ccdc85b	87.1173	1.72607	0.378619	4.55886	5.14329e-06	0.0023069	Upregulated_in_KO	Ccdc85b	coiled-coil domain-containing protein 85B	transcriptional regulator	Modulates Wnt/β‑catenin signaling.
Igfbp2	31.4992	1.71958	0.501125	3.43143	0.000600403	0.0417891	Upregulated_in_KO	Igfbp2	insulin-like growth factor-binding protein 2	secreted carrier protein	Modulates IGF signaling and cell growth.
Ppp1r14a	180.411	1.70209	0.439977	3.86858	0.000109472	0.015429	Upregulated_in_KO	Ppp1r14a	protein phosphatase 1 regulatory inhibitor subunit 14A	phosphatase inhibitor	Inhibits PP1 in smooth muscle and neurons.
Stk25	32.8316	1.69966	0.368819	4.60838	4.05822e-06	0.00208313	Upregulated_in_KO	Stk25	serine/threonine kinase 25	serine/threonine kinase	Regulates cell polarity, dendritic structure, and stress signaling.
Dcaf17	444.957	1.69227	0.402489	4.2045	2.61662e-05	0.00621099	Upregulated_in_KO	Dcaf17	DDB1- and CUL4-associated factor 17	ubiquitin ligase adaptor	Substrate receptor for CRL4 complexes.
2900052N01Rik	119.237	1.68643	0.404419	4.17	3.04595e-05	0.0063422	Upregulated_in_KO	2900052N01Rik	predicted gene	non-coding RNA	Function not well defined.
Pilra	20.6005	1.66645	0.394675	4.22233	2.41786e-05	0.00620558	Upregulated_in_KO	Pilra	paired immunoglobulin-like type 2 receptor alpha	immune receptor	Inhibitory receptor modulating myeloid signaling.
Gm10409	17.7124	1.65332	0.490835	3.36838	0.000756101	0.0474035	Upregulated_in_KO	Gm10409	predicted gene 10409	non-coding RNA	Function not well defined.
Wfdc18	22.654	1.65052	0.491062	3.36113	0.000776241	0.0475766	Upregulated_in_KO	Wfdc18	WAP four-disulfide core domain protein 18	secreted protease inhibitor	Regulates inflammation and protease activity.
Hcn2	64.5101	1.64322	0.384508	4.27357	1.92367e-05	0.0054258	Upregulated_in_KO	Hcn2	hyperpolarization-activated cyclic nucleotide-gated channel 2	ion channel	Generates Ih current; regulates excitability.
Gm35612	38.1327	1.64172	0.444627	3.69236	0.000222185	0.0222538	Upregulated_in_KO	Gm35612	predicted gene 35612	non-coding RNA	Function not well defined.
Crabp2	70.8833	1.6352	0.454965	3.59413	0.000325482	0.0300358	Upregulated_in_KO	Crabp2	cellular retinoic acid-binding protein 2	retinoid-binding protein	Regulates retinoic acid signaling.
Gng8	27.3979	1.62637	0.410742	3.95959	7.50773e-05	0.0114187	Upregulated_in_KO	Gng8	guanine nucleotide-binding protein gamma-8	G-protein subunit	Modulates GPCR signaling.
Evi2a	17.1721	1.60513	0.439719	3.65035	0.000261884	0.0253	Upregulated_in_KO	Evi2a	ecotropic viral integration site 2A	cell surface protein	Regulates myeloid and neuronal development.
Pbld1	35.5529	1.60234	0.389774	4.11094	3.94057e-05	0.00719198	Upregulated_in_KO	Pbld1	phenazine biosynthesis-like protein domain-containing 1	metabolic enzyme	Function not well defined.
Mpc1	107.272	1.59973	0.311842	5.12994	2.89832e-07	0.000503408	Upregulated_in_KO	Mpc1	mitochondrial pyruvate carrier 1	mitochondrial transporter	Imports pyruvate into mitochondria.
Hes5	178.851	1.59364	0.365439	4.36091	1.29525e-05	0.00435235	Upregulated_in_KO	Hes5	hairy and enhancer of split 5	transcription factor	Notch-responsive TF maintaining neural progenitors.
Ptcra	46.8831	1.58209	0.325318	4.86323	1.15487e-06	0.00118092	Upregulated_in_KO	Ptcra	pre‑T‑cell antigen receptor alpha	immune receptor component	Pre‑TCR α chain in thymocyte development.
Gm4750	39.6779	1.57268	0.356957	4.40581	1.05391e-05	0.00376336	Upregulated_in_KO	Gm4750	predicted gene 4750	non-coding RNA	Function not well defined.
H2aj	972.351	1.55221	0.385877	4.02256	5.75695e-05	0.00898289	Upregulated_in_KO	H2aj	H2A histone family member J	histone variant	Component of nucleosomes; regulates chromatin structure.
Stap2	58.9917	1.55092	0.434715	3.56768	0.00036015	0.0314671	Upregulated_in_KO	Stap2	signal-transducing adaptor protein 2	signaling adaptor	Modulates STAT3 and EGFR signaling.
Slc12a9	564.793	1.55012	0.288382	5.37521	7.64915e-08	0.000209408	Upregulated_in_KO	Slc12a9	solute carrier family 12 member 9	transporter	Putative cation–chloride cotransporter.
Fam171a2	34.2729	1.53384	0.38796	3.95361	7.69812e-05	0.0114954	Upregulated_in_KO	Fam171a2	family with sequence similarity 171 member A2	uncharacterized protein	Function not well defined.
Lcmt2	147.168	1.52978	0.440915	3.46957	0.000521294	0.0403905	Upregulated_in_KO	Lcmt2	leucine carboxyl methyltransferase 2	methyltransferase	Putative methyltransferase; poorly characterized.
Tor4a	196.334	1.50703	0.311674	4.83527	1.32965e-06	0.00118092	Upregulated_in_KO	Tor4a	torsin family 4 member A	ER protein	Putative AAA+ ATPase; function not well defined.
Lgals1	282.18	1.47955	0.434345	3.4064	0.00065826	0.0439536	Upregulated_in_KO	Lgals1	galectin‑1	lectin	Regulates cell adhesion, immune signaling, and axon growth.
Ankfy1	69.815	1.47386	0.435218	3.38648	0.000707962	0.0457834	Upregulated_in_KO	Ankfy1	ankyrin repeat and FYVE domain-containing protein 1	endosomal protein	Regulates endosome trafficking.
Mir1931	211.623	1.47082	0.312731	4.70314	2.56194e-06	0.00169737	Upregulated_in_KO	Mir1931	microRNA 1931	non-coding RNA	Function not well defined.
Dennd5b	141.324	1.46862	0.365244	4.02093	5.79682e-05	0.00898289	Upregulated_in_KO	Dennd5b	DENN domain-containing protein 5B	Rab GEF	Regulates endosomal trafficking.
Sike1	43.9815	1.45559	0.428271	3.39875	0.000676951	0.0445267	Upregulated_in_KO	Sike1	suppressor of IKK epsilon signaling 1	innate immune regulator	Inhibits TBK1/IKKε antiviral signaling.
Hexb	55.253	1.45548	0.413082	3.52347	0.000425938	0.0348635	Upregulated_in_KO	Hexb	hexosaminidase subunit beta	lysosomal enzyme	Degrades GM2 gangliosides.
Srr	19.4071	1.44922	0.415123	3.49106	0.000481115	0.0376324	Upregulated_in_KO	Srr	serine racemase	metabolic enzyme	Produces D‑serine, a co‑agonist at NMDA receptors.
Nup98	25.4002	1.44324	0.344171	4.19338	2.74825e-05	0.00626982	Upregulated_in_KO	Nup98	nucleoporin 98	nuclear pore protein	Regulates nucleocytoplasmic transport and transcription.
Rnf126	33.8945	1.44267	0.377497	3.82169	0.000132542	0.0167472	Upregulated_in_KO	Rnf126	ring finger protein 126	E3 ubiquitin ligase	Regulates protein turnover and DNA repair.
Gm16702	33.0349	1.44145	0.346311	4.1623	3.15062e-05	0.0063422	Upregulated_in_KO	Gm16702	predicted gene 16702	non-coding RNA	Function not well defined.
Sytl3	24.1485	1.44079	0.389349	3.7005	0.000215174	0.0220903	Upregulated_in_KO	Sytl3	synaptotagmin-like protein 3	vesicle trafficking protein	Regulates Rab27-dependent exocytosis.
Tomm40	111.404	1.42439	0.400794	3.55393	0.000379527	0.0323347	Upregulated_in_KO	Tomm40	translocase of outer mitochondrial membrane 40	mitochondrial import protein	Imports proteins into mitochondria.
Mir7688	238.22	1.38706	0.31929	4.34419	1.39789e-05	0.00441571	Upregulated_in_KO	Mir7688	microRNA 7688	non-coding RNA	Function not well defined.
Grin1os	81.5546	1.38554	0.333846	4.15023	3.32145e-05	0.0063422	Upregulated_in_KO	Grin1os	Grin1 opposite strand transcript	non-coding RNA	Function not well defined.
Agl	202.226	1.36788	0.30056	4.55109	5.33679e-06	0.0023069	Upregulated_in_KO	Agl	amylo‑1,6‑glucosidase, 4‑alpha‑glucanotransferase	metabolic enzyme	Glycogen debranching enzyme.
Vaultrc5	26.0819	1.36683	0.388114	3.52173	0.000428736	0.0348635	Upregulated_in_KO	Vaultrc5	vault RNA component 5	non-coding RNA	Component of vault ribonucleoprotein; function unclear.
Sgo2a	19.871	1.36558	0.377464	3.61778	0.000297143	0.028051	Upregulated_in_KO	Sgo2a	shugoshin 2A	chromosome segregation factor	Protects cohesin during mitosis/meiosis.
Ninj2	22.3853	1.32976	0.385398	3.45035	0.000559867	0.0409508	Upregulated_in_KO	Ninj2	nerve injury-induced protein 2	cell adhesion protein	Promotes axon growth and regeneration.
Tomm40l	33.997	1.32664	0.316913	4.18613	2.83745e-05	0.00629837	Upregulated_in_KO	Tomm40l	translocase of outer mitochondrial membrane 40-like	mitochondrial import protein	Putative TOM complex component.
Lsm4	124.421	1.32318	0.384703	3.43947	0.000582852	0.0412669	Upregulated_in_KO	Lsm4	LSM4 homolog	RNA-binding protein	Component of mRNA decay and splicing complexes.
Ccdc36	1609.42	1.32086	0.316156	4.17787	2.94252e-05	0.0063422	Upregulated_in_KO	Ccdc36	coiled-coil domain-containing protein 36	uncharacterized protein	Function not well defined.
Fbxl6	111.521	1.31644	0.290109	4.53772	5.68657e-06	0.00233519	Upregulated_in_KO	Fbxl6	F-box and leucine-rich repeat protein 6	ubiquitin ligase adaptor	Component of SCF ubiquitin ligase complexes.
Zfp318	70.4865	1.31031	0.279181	4.69342	2.6867e-06	0.00169737	Upregulated_in_KO	Zfp318	zinc finger protein 318	transcription factor	Regulates B‑cell development; CNS role unclear.
Tbcc	75.5626	1.29576	0.386191	3.35525	0.000792943	0.0478856	Upregulated_in_KO	Tbcc	tubulin-specific chaperone C	chaperone	Required for β‑tubulin folding and microtubule assembly.
Kif3a	1594.63	1.28582	0.298947	4.30116	1.69908e-05	0.00498376	Upregulated_in_KO	Kif3a	kinesin family member 3A	motor protein	Subunit of kinesin‑2; required for ciliogenesis.
Gm37065	122.718	1.28532	0.334598	3.8414	0.000122335	0.0160426	Upregulated_in_KO	Gm37065	predicted gene 37065	non-coding RNA	Function not well defined.
Timm22	1171.03	1.28032	0.312706	4.09431	4.23419e-05	0.00739903	Upregulated_in_KO	Timm22	translocase of inner mitochondrial membrane 22	mitochondrial import protein	Imports multi-pass inner membrane proteins.
Ikbkg	42.4038	1.26899	0.354982	3.57479	0.000350515	0.0312911	Upregulated_in_KO	Ikbkg	inhibitor of NF‑κB kinase regulatory subunit gamma	signaling adaptor	Essential for NF‑κB activation.
Mir219a-2	272.738	1.26678	0.346383	3.65716	0.000255025	0.0249348	Upregulated_in_KO	Mir219a-2	microRNA 219a-2	non-coding RNA	Regulates oligodendrocyte differentiation.
Tuba1c	298.519	1.25711	0.325209	3.86555	0.000110838	0.015429	Upregulated_in_KO	Tuba1c	tubulin alpha‑1C	microtubule subunit	Structural component of microtubules.
Taf9	58.8948	1.22952	0.303529	4.05074	5.1055e-05	0.00838629	Upregulated_in_KO	Taf9	TATA-box binding protein-associated factor 9	transcription factor	Component of TFIID complex.
Cox7a1	180.858	1.22498	0.354567	3.45488	0.000550542	0.0409508	Upregulated_in_KO	Cox7a1	cytochrome c oxidase subunit 7A1	mitochondrial enzyme	Subunit of complex IV.
Luc7l2	187.839	1.1897	0.349003	3.40884	0.000652405	0.0439197	Upregulated_in_KO	Luc7l2	LUC7-like protein 2	RNA-binding protein	Regulates splicing.
Mrps6	60.4851	1.18377	0.307288	3.85231	0.000117011	0.0160168	Upregulated_in_KO	Mrps6	mitochondrial ribosomal protein S6	mitochondrial ribosomal protein	Component of 28S mitochondrial ribosome.
Pgp	176.797	1.18344	0.316053	3.74443	0.000180804	0.019285	Upregulated_in_KO	Pgp	phosphoglycolate phosphatase	metabolic enzyme	Dephosphorylates 2-phosphoglycolate.
Tkt	134.37	1.17421	0.251556	4.66778	3.04474e-06	0.00178618	Upregulated_in_KO	Tkt	transketolase	metabolic enzyme	Key enzyme in pentose phosphate pathway.
Fcor	160.581	1.16253	0.26965	4.31126	1.62326e-05	0.00493771	Upregulated_in_KO	Fcor	ferroptosis coregulator (FAM120AOS)	non-coding RNA	Modulates oxidative stress responses.
Sap18	52.1412	1.16181	0.304341	3.81747	0.00013483	0.0167781	Upregulated_in_KO	Sap18	Sin3-associated protein 18	chromatin regulator	Component of Sin3/HDAC complex.
Tfpt	82.0337	1.16035	0.31505	3.68307	0.000230443	0.0228027	Upregulated_in_KO	Tfpt	TCF3 fusion partner transcription factor	nuclear protein	Regulates apoptosis and transcription.
Snapin	42.2757	1.15396	0.324849	3.55229	0.00038189	0.0323347	Upregulated_in_KO	Snapin	snapping protein	synaptic vesicle protein	Regulates synaptic vesicle fusion.
Atp5md	280.598	1.15143	0.224914	5.11942	3.0647e-07	0.000503408	Upregulated_in_KO	Atp5md	ATP synthase membrane subunit D	mitochondrial enzyme	Subunit of ATP synthase (complex V).
Cenpf	168.197	1.1498	0.277392	4.14503	3.39774e-05	0.0063422	Upregulated_in_KO	Cenpf	centromere protein F	mitotic protein	Regulates chromosome segregation.
Selenop	54.1754	1.1485	0.281486	4.08012	4.50125e-05	0.00770182	Upregulated_in_KO	Selenop	selenoprotein P	secreted antioxidant protein	Transports selenium; protects against oxidative stress.
Zfp787	50.4865	1.13975	0.33074	3.44607	0.000568795	0.0409508	Upregulated_in_KO	Zfp787	zinc finger protein 787	transcription factor	Function not well defined.
A330069E16Rik	654.642	1.13102	0.252372	4.48155	7.41039e-06	0.00289817	Upregulated_in_KO	A330069E16Rik	predicted gene	non-coding RNA	Function not well defined.
Yif1b	74.5246	1.0927	0.256085	4.26692	1.98191e-05	0.0054258	Upregulated_in_KO	Yif1b	Yip1 interacting factor homolog B	vesicle trafficking protein	Regulates ER–Golgi transport.
Cryzl1	36.9081	1.08711	0.314046	3.46161	0.000536945	0.0408327	Upregulated_in_KO	Cryzl1	crystallin zeta-like 1	metabolic enzyme	Quinone oxidoreductase-like protein.
Mpv17l	208.281	1.07894	0.316349	3.4106	0.000648213	0.0439197	Upregulated_in_KO	Mpv17l	MPV17-like protein	mitochondrial membrane protein	Regulates ROS metabolism and mitochondrial homeostasis.
Opalin	258.535	1.06182	0.309038	3.43588	0.000590628	0.0414601	Upregulated_in_KO	Opalin	oligodendrocytic myelin paranodal and inner loop protein	myelin protein	Marker of mature oligodendrocytes.
Prmt2	59.1316	1.05904	0.286611	3.69504	0.000219855	0.0222538	Upregulated_in_KO	Prmt2	protein arginine methyltransferase 2	methyltransferase	Methylates histones and transcription factors.
Baalc	79.1002	1.05344	0.275124	3.82896	0.000128688	0.0165143	Upregulated_in_KO	Baalc	brain and acute leukemia cytoplasmic protein	signaling protein	Regulates actin dynamics; enriched in neurons.
Dync1h1	258.431	1.04692	0.275513	3.79988	0.000144767	0.0174848	Upregulated_in_KO	Dync1h1	dynein cytoplasmic 1 heavy chain 1	motor protein	Major motor for retrograde axonal transport.
Prdx1	492.692	1.04654	0.278677	3.75538	0.000173081	0.0187041	Upregulated_in_KO	Prdx1	peroxiredoxin‑1	antioxidant enzyme	Reduces peroxides and protects from oxidative stress.
Hint2	707.621	1.01802	0.247984	4.1052	4.03966e-05	0.00721255	Upregulated_in_KO	Hint2	histidine triad nucleotide-binding protein 2	mitochondrial enzyme	Regulates apoptosis and metabolism.
Xaf1	119.32	1.01526	0.302031	3.36143	0.000775395	0.0475766	Upregulated_in_KO	Xaf1	XIAP-associated factor 1	apoptosis regulator	Antagonizes XIAP to promote apoptosis.
Tomm6	111.208	1.00549	0.294547	3.4137	0.000640879	0.0438628	Upregulated_in_KO	Tomm6	translocase of outer mitochondrial membrane 6	mitochondrial import protein	Small TOM complex subunit.
Ing4	112.605	-1.07856	0.256684	-4.2019	2.64683e-05	0.00621099	Downregulated_in_KO	Ing4	inhibitor of growth protein 4	chromatin regulator	Modulates p53 and NF‑κB signaling.
Cyp2j9	63.2768	-1.12911	0.291129	-3.87838	0.000105152	0.0151512	Downregulated_in_KO	Cyp2j9	cytochrome P450 2J9	P450 enzyme	Metabolizes fatty acids and xenobiotics.
Nfkbia	49.0604	-1.21851	0.32238	-3.77972	0.000157006	0.0178812	Downregulated_in_KO	Nfkbia	NF‑κB inhibitor alpha	signaling inhibitor	Inhibits NF‑κB by sequestering it in cytoplasm.
Trmt10c	24.5794	-1.36997	0.386163	-3.54765	0.00038868	0.0325737	Downregulated_in_KO	Trmt10c	tRNA methyltransferase 10C	methyltransferase	Part of mitochondrial RNase P complex.
Armcx6	18.7714	-1.50006	0.435259	-3.44637	0.000568174	0.0409508	Downregulated_in_KO	Armcx6	armadillo repeat-containing X-linked protein 6	uncharacterized protein	Function not well defined.
Pitx2	31.6927	-1.73524	0.427464	-4.05938	4.92037e-05	0.00824715	Downregulated_in_KO	Pitx2	paired-like homeodomain transcription factor 2	transcription factor	Regulates left–right asymmetry and pituitary development.
Ctxn3	37.6595	-1.77762	0.455658	-3.90121	9.57118e-05	0.0140372	Downregulated_in_KO	Ctxn3	connexin-3–like transmembrane protein	membrane protein	Impicated in neuronal membrane organization.
Cga	93.2374	-2.17189	0.469022	-4.63067	3.64488e-06	0.00199569	Downregulated_in_KO	Cga	glycoprotein hormones alpha chain	hormone subunit	Common α‑subunit of TSH, LH, FSH.
Qrfp	12.1548	-2.43771	0.586611	-4.15558	3.24458e-05	0.0063422	Downregulated_in_KO	Qrfp	pyroglutamylated RFamide peptide	neuropeptide	Regulates feeding, arousal, and endocrine function.
Tshb	18.3388	-3.33852	0.682369	-4.89255	9.95395e-07	0.00116788	Downregulated_in_KO	Tshb	thyroid-stimulating hormone beta	hormone subunit	β‑subunit of TSH; regulates thyroid hormone production.
Bpifa1	25.6293	-7.46497	1.12485	-6.63642	3.21392e-11	2.63959e-07	Downregulated_in_KO	Bpifa1	BPI fold-containing family A member 1	secreted innate immune protein	Antimicrobial protein in airway epithelium.
